# Impact of whole-genome duplications on structural variant evolution in the plant genus *Cochlearia*

**DOI:** 10.1101/2023.09.29.560073

**Authors:** Tuomas Hämälä, Christopher Moore, Laura Cowan, Matthew Carlile, David Gopaulchan, Marie K. Brandrud, Siri Birkeland, Matthew Loose, Filip Kolář, Marcus A. Koch, Levi Yant

## Abstract

Polyploidy, the result of whole-genome duplication (WGD), is a major driver of eukaryote evolution. All angiosperms have undergone ancient WGDs, and today stable polyploids account for a substantial portion of both wild and domesticated plant species. Despite its centrality in evolution, WGD is a hugely disruptive mutation, and we still lack a clear understanding of its fitness consequences. Here, we study whether WGD results in greater diversity of genomic structural variants (SVs) and how this influences evolutionary dynamics in nature. Using a set of long-read sequenced samples from the plant genus *Cochlearia* (Brassicaceae), which contains diploids and a recent ploidy series up to octoploid, we show that masking of recessive mutations due to WGD has led to a substantial and progressive accumulation of genic SVs across four ploidy levels. Such SVs likely constitute a genetic load and thus reduce the adaptive potential of polyploid populations. However, this SV accumulation also provides a rich pool of standing genetic variation upon which selection may act in novel environments. By constructing a graph-based pangenome for *Cochlearia*, we identify SVs in hundreds of samples and study the genomic basis of environmental adaptation. We find putatively beneficial SVs involved in pathogen resistance, root development, and salt tolerance, many of which are unique to polyploids. Finally, we explore the adaptive landscapes of SVs and SNPs, identify geographical regions where SVs make novel contributions to adaptive variation, and predict that the role of SVs in environmental adaptation increases due to rapid climate change.
