## Supplementary dataset 1 for "Impact of whole-genome duplications on structural variant evolution in the plant genus *Cochlearia*"

### Sheet: Sheet2
ID	Coordinates	N	Ploidy	Species
ARN	64.7669, -23.61997	4	2	islandica
AUV	45.12956, 2.60701	8	2	pyrenaica
BEI	57.58923, -6.26469	10	2	pyrenaica
BER	64.70329, -14.32424	4	2	islandica
BNK	54.78365, -2.33754	1	2	pyrenaica
CHA	54.2893, -2.15093	2	2	pyrenaica
DIE	46.95119, 13.93597	3	2	excelsa
FAU	64.4835, -14.48497	4	2	islandica
GAL	43.64471, -7.61103	8	2	aestuaria
GAN	46.71138, 7.44111	8	2	pyrenaica
JAZ	49.00202, 19.28672	8	2	pyrenaica
JOR	54.71341, -2.29988	4	2	pyrenaica
LAB	54.67205, -2.231	8	2	pyrenaica
LUT	50.69561, 5.99427	8	2	pyrenaica
NEN	54.81497, -2.43521	7	2	pyrenaica
ODN	53.34781, -1.79896	7	2	pyrenaica
PUY	45.40816, 3.06545	4	2	pyrenaica
PYR	42.60661, 1.06008	7	2	pyrenaica
ROS	49.01752, 19.28063	8	2	pyrenaica
RUZ	49.07523, 19.3066	1	2	pyrenaica
SAL	48.12515, 12.75423	3	2	pyrenaica
STE	47.34002, 14.73741	7	2	excelsa
STO	63.81666, -21.03333	4	2	islandica
VEG	43.46531, -7.05268	2	2	aestuaria
VIL	43.072075, -6.333992	1	2	pyrenaica
WOL	47.8316, 9.76181	4	2	pyrenaica
ALO	56.1028, -3.80791	3	4	officinalis
BEA	69.39424, 19.45429	1	4	officinalis
BRI	69.69288, 18.88216	2	4	officinalis
CHT	53.09381, -1.57613	4	4	officinalis
DOT	56.5295, -4.71519	7	4	micacea
DYR	60.958, 6.935	5	4	officinalis
ELI	56.18478, -2.81303	4	4	officinalis
ERS	55.90434, -4.44072	4	4	officinalis
FLA	63.024, 7.767	5	4	officinalis
FLT	63.345, 10.218	4	4	officinalis
FTW	56.82183, -5.10783	4	4	officinalis
GOR	57.10737, -3.66485	7	4	alpina
GRE	54.07506, -1.81148	4	4	officinalis
GUL	68.53358, 15.72755	8	4	officinalis
KAU	61.209, 7.147	4	4	officinalis
KVA	69.6888, 18.83254	3	4	officinalis
LAE	61.102, 7.472	4	4	officinalis
LAL	55.53454, -5.12561	4	4	officinalis
LAW	56.52169, -4.30136	7	4	micacea
LNL	56.53804, -4.29126	4	4	micacea
LOC	56.16135, -4.96433	1	4	officinalis
LOD	68.50711, 15.87602	8	4	officinalis
LOS	57.87732, -6.92936	4	4	officinalis
MEL	69.26708, 19.92057	1	4	officinalis
NEI	57.42346, -6.78826	5	4	officinalis
ORS	68.20462, 14.39763	8	4	officinalis
ROT	54.49043, -3.60484	4	4	officinalis
RUN	62.393, 5.649	6	4	officinalis
SCU	56.70187, -2.4543	4	4	officinalis
SKI	69.37866, 20.23541	1	4	officinalis
SKN	54.57107, -0.8962	4	4	officinalis
SOR	68.6743, 15.77752	8	4	officinalis
TJE	68.62775, 16.56533	8	4	officinalis
TNG	62.913, 8.20299	5	4	officinalis
TRO	69.62492, 19.04544	3	4	officinalis
UIG	57.58983, -6.36166	10	4	officinalis
VAG	69.77513, 19.29306	3	4	officinalis
VES	68.21662, 13.52911	8	4	officinalis
POL	50.417778, -19.491389	8	6	polonica
TAT1	49.163, 20.154	4	6	tatrae
TAT2	49.186667, 20.065833	4	6	tatrae
ULR	47.899806, 10.360047	8	6	bavarica
BJO	78.20222, 15.30972	1	2 (n=7)	groenlandica
BRE	64.74357, -14.00394	4	2 (n=7)	groenlandica
HRU	65.2596, -21.10925	3	2 (n=7)	groenlandica
LON	78.22317, 15.62672 A	1	2 (n=7)	groenlandica
NOM	64.50111, -165.40638 A	1	2 (n=7)	groenlandica
SVA	78.23828, 15.51263	1	2 (n=7)	groenlandica
TRI	51.4775, -56.87611	1	2 (n=7)	triactylites
WLG	64.79638, -166.47194 A	1	2 (n=7)	groenlandica
